# Active role of free RNA during the early phase of proteostasis stress

**DOI:** 10.1101/564799

**Authors:** Marion Alriquet, Adrían Martínez-Limón, Gerd Hanspach, Martin Hengesbach, Gian G. Tartaglia, Giulia Calloni, R. Martin Vabulas

## Abstract

Transient sequestration of proteins and RNA is an essential principle of cellular reaction to stress. Compared to polypeptides, less is known about the role of RNA released from polysomes during acute proteostasis stress. Using quantitative mass spectrometry, we identified a set of proteins assembled by free RNA in the heat-shocked mammalian cytosol. RNA-associated proteins displayed higher disorder and larger size, which supports the role of multivalent interactions during the initial phase of the RNA granule formation. Structural features of the free RNA interactors defined them as a subset of RNA-binding proteins. The interactome contained preferentially the active form of eIF2α. The interaction between assembled proteins *in vivo* required RNA. The reconstitution of the association process *in vitro* indicated to the multimolecular basis for the increased binding to RNA upon heat shock in the cytosol. Our results reveal how free RNA can participate in reorganization of cellular functions during proteostasis stress.
