## Supplementary material for "Active role of free RNA during the early phase of proteostasis stress": TableS2

### Sheet: Sheet1
Gene names*	Protein names	Mol. weight [kDa]	Sequence coverage [%]	AVG mRNA/BG	*RNA binders (Gerstberger et al., 2014) are marked yellow
RFC1	Replication factor C subunit 1	128.25	17.4	146.34
TRMT61A	tRNA (adenine(58)-N(1))-methyltransferase catalytic subunit TRMT61A	31.381	33.9	87.77
RSBN1	Round spermatid basic protein 1	84.975	17.4	76.47
AGAP1	Arf-GAP with GTPase, ANK repeat and PH domain-containing protein 1	94.469	16.2	61.59
RTCA	RNA 3-terminal phosphate cyclase	39.336	43.7	59.78
MTHFSD	Methenyltetrahydrofolate synthase domain-containing protein	12.455	49.1	53.41
TRMT6	tRNA (adenine(58)-N(1))-methyltransferase non-catalytic subunit TRM6	55.799	35.2	42.31
NAT10	N-acetyltransferase 10	115.73	49.7	40.05
DNAJC21	DnaJ homolog subfamily C member 21	62.027	48.6	39.13
RBBP6	E3 ubiquitin-protein ligase RBBP6	201.56	4.9	38.83
CMAS	N-acylneuraminate cytidylyltransferase	48.379	28.8	35.44
EMG1	Ribosomal RNA small subunit methyltransferase NEP1	26.72	39.3	31.13
KIF23	Kinesin-like protein;Kinesin-like protein KIF23	109.13	13.2	29.51
PHF3	PHD finger protein 3	229.48	19.2	28.87
FUBP1	Far upstream element-binding protein 1	24.043	56	28.68
KIF2A	Kinesin-like protein KIF2A	79.954	51	27.25
KNOP1	Lysine-rich nucleolar protein 1	51.588	21.4	27.03
TACC2	Transforming acidic coiled-coil-containing protein 2	110.03	32.9	21.99
THOC5	THO complex subunit 5 homolog	78.507	21.4	20.97
SLAIN2	SLAIN motif-containing protein 2	62.543	60.6	19.53
ZC3H8	Zinc finger CCCH domain-containing protein 8	34.315	25.6	17.08
HLTF	Helicase-like transcription factor	113.86	31.4	14.92
SPATS2L	SPATS2-like protein	61.728	51.6	14.89
MED1	Mediator of RNA polymerase II transcription subunit 1	168.48	13	14.73
CLIP2	CAP-Gly domain-containing linker protein 2	115.84	47.9	14.57
SRSF3	Serine/arginine-rich splicing factor 3	19.329	44.5	13.91
PAK1IP1	p21-activated protein kinase-interacting protein 1	43.963	40.6	13.86
ZNF787	Zinc finger protein 787	40.428	3.1	13.71
MAP4	Microtubule-associated protein	245.44	48.7	13.23
ZC2HC1A	Zinc finger C2HC domain-containing protein 1A	35.092	56	12.35
KIAA1522	Uncharacterized protein KIAA1522	107.09	48.2	11.05
ZNF346	Zinc finger protein 346	32.932	50.7	10.65
ALYREF	THO complex subunit 4	27.557	39.8	10.54
NCL	Nucleolin	76.613	41.5	9.84
GAS2L3	GAS2-like protein 3	63.621	15.1	9.75
SPATS2	Spermatogenesis-associated serine-rich protein 2	59.544	72.1	8.46
SRSF7	Serine/arginine-rich splicing factor 7	15.763	56.2	7.93
MED24	Mediator of RNA polymerase II transcription subunit 24	112.18	9.4	7.87
HNRNPDL	Heterogeneous nuclear ribonucleoprotein D-like	40.04	27.3	7.65
RRP15	RRP15-like protein	31.484	8.2	7.35
RPP30	Ribonuclease P protein subunit p30	29.321	19	6.88
DHX57	Putative ATP-dependent RNA helicase DHX57	155.6	61.1	6.34
SLTM	SAFB-like transcription modulator	117.15	9.1	6.34
CYFIP2	Cytoplasmic FMR1-interacting protein 2	142.58	30.8	6.32
DDX24	ATP-dependent RNA helicase DDX24	91.48	15.3	6.29
UPF3B	Regulator of nonsense transcripts 3B	57.761	38.3	6.14
CKAP5	Cytoskeleton-associated protein 5	225.49	61.3	6.13
DHX9	ATP-dependent RNA helicase A	140.96	57.5	5.33
RRBP1	Ribosome-binding protein 1	152.45	48.4	5.2
EIF2S2	Eukaryotic translation initiation factor 2 subunit 2	38.388	75.1	4.93
UPF2	Regulator of nonsense transcripts 2	147.81	55.7	4.92
SRP9	Signal recognition particle 9 kDa protein	10.112	55.8	4.85
LSM14A	Protein LSM14 homolog A	50.529	40	4.66
SRP14	Signal recognition particle 14 kDa protein	14.57	68.4	4.37
PSRC1	Proline/serine-rich coiled-coil protein 1	38.796	14.3	4.34
ILF3	Interleukin enhancer-binding factor 3	95.337	63.5	3.85
HNRNPD	Heterogeneous nuclear ribonucleoprotein D0	12.553	27	3.58
TACC1	Transforming acidic coiled-coil-containing protein 1	87.793	41.7	3.57
EIF2S1	Eukaryotic translation initiation factor 2 subunit 1	36.112	75.6	3.55
DHX36	ATP-dependent RNA helicase DHX36	114.76	57.5	3.49
CEP170	Centrosomal protein of 170 kDa	175.29	41.4	3.47
DDX39B	Spliceosome RNA helicase DDX39B	48.991	43.2	3.41
ILF2	Interleukin enhancer-binding factor 2	38.91	75.3	3.32
HNRNPA3	Heterogeneous nuclear ribonucleoprotein A3	39.594	48.1	3.08
RPA1	Replication protein A 70 kDa DNA-binding subunit	68.137	61.2	3.08
APC	Adenomatous polyposis coli protein	311.64	27.7	3.01
EIF2S3;EIF2S3L	Eukaryotic translation initiation factor 2 subunit 3	51.109	63.8	2.96
DICER1	Endoribonuclease Dicer	218.68	27.6	2.96
SRPK2	SRSF protein kinase 2;SRSF protein kinase 2 N-terminal;SRSF protein kinase 2 C-terminal	77.526	40	2.94
CSNK1D;CSNK1E	Casein kinase I isoform delta	47.33	28.2	2.94
TRMT1L	TRMT1-like protein	81.746	8.9	2.84
CIRBP	Cold-inducible RNA-binding protein	8.9138	31.2	2.83
MARK3	MAP/microtubule affinity-regulating kinase 3	74.09	37.2	2.34
ABCF1	ATP-binding cassette sub-family F member 1	95.925	55.6	2.31
MTCL1	Microtubule cross-linking factor 1	209.52	51.7	2.27
EIF5B	Eukaryotic translation initiation factor 5B	138.68	45	2.26
WDR24	WD repeat-containing protein 24	101.99	38.4	2.24
EML3	Echinoderm microtubule-associated protein-like 3	95.283	28.9	2.17
CAMSAP2	Calmodulin-regulated spectrin-associated protein 2	168.09	37.1	2.06
