## Supplementary material for "Active role of free RNA during the early phase of proteostasis stress": TableS4

### Sheet: Sheet1
Gene name	Protein name	Mol. weight [kDa]	Sequence coverage [%]	AVG PD/BG
KIF2A	Kinesin-like protein KIF2A	79.954	9.5	109.225
BOD1L1	Biorientation of chromosomes in cell division protein 1-like 1	330.46	0.4	39.4782
SEPT11	Septin-11	43.113	8.3	36.1449
ALYREF	THO complex subunit 4	27.557	24.6	30.551
ZCCHC8	Zinc finger CCHC domain-containing protein 8	78.576	8.8	27.0997
DDX39B	Spliceosome RNA helicase DDX39B	38.125	13.7	27.074
SPATS2L	SPATS2-like protein	61.728	30.8	24.3131
FAM98A	Protein FAM98A	55.4	20.2	20.6759
TRMT6	tRNA (adenine(58)-N(1))-methyltransferase non-catalytic subunit TRM6	55.799	7.6	17.4603
SRRT	Serrate RNA effector molecule homolog	56.733	3.8	17.3605
KHDRBS1	KH domain-containing, RNA-binding, signal transduction-associated protein 1	48.227	6.3	16.464
MTHFSD	Methenyltetrahydrofolate synthase domain-containing protein	12.455	25	15.1314
C14orf166	UPF0568 protein C14orf166	28.068	75.8	12.3599
HNRNPAB	Heterogeneous nuclear ribonucleoprotein A/B	30.302	18.6	12.1313
RTCB	tRNA-splicing ligase RtcB homolog	55.21	59.4	12.0427
DDX1	ATP-dependent RNA helicase DDX1	82.431	46.4	10.9531
PHF3	PHD finger protein 3	229.48	5.1	10.5149
ILF2	Interleukin enhancer-binding factor 2	38.91	25	10.006
SCAF11	Protein SCAF11	142.6	2.4	10.0058
FUBP1	Far upstream element-binding protein 1	68.903	18.8	8.92303
NCL	Nucleolin	76.613	27.6	8.07194
RAB5A	Ras-related protein Rab-5A	23.658	15.8	7.43474
SPATS2	Spermatogenesis-associated serine-rich protein 2	59.544	33.9	7.26423
DHX57	Putative ATP-dependent RNA helicase DHX57	155.6	21.1	7.21709
RRP15	RRP15-like protein	31.484	11.7	6.91548
ILF3	Interleukin enhancer-binding factor 3	95.337	22.3	6.87514
DNAJC21	DnaJ homolog subfamily C member 21	62.027	21.7	6.56269
CAPRIN1	Caprin-1	78.365	30.2	6.468
SRP9	Signal recognition particle 9 kDa protein	10.112	38.4	6.17861
SNRPC	U1 small nuclear ribonucleoprotein C	12.352	7.6	5.54362
SLAIN2	SLAIN motif-containing protein 2	44.656	18.1	5.52685
SRP14	Signal recognition particle 14 kDa protein	13.058	30.4	5.41188
HNRNPA1	Heterogeneous nuclear ribonucleoprotein A1	33.155	31.9	5.33698
UPF2	Regulator of nonsense transcripts 2	147.81	10.2	5.29446
RACGAP1	Rac GTPase-activating protein 1	71.026	4.1	5.25455
SRSF3	Serine/arginine-rich splicing factor 3	19.329	11	4.66197
DHX36	ATP-dependent RNA helicase DHX36	114.76	26.2	4.59953
G3BP1	Ras GTPase-activating protein-binding protein 1	52.164	53.9	4.59901
HNRNPDL	Heterogeneous nuclear ribonucleoprotein D-like	40.04	14.3	4.51518
RBMX	RNA-binding motif protein, X chromosome	42.331	40.2	4.28693
CEP170	Centrosomal protein of 170 kDa	171.97	9.4	3.99534
UPF3B	Regulator of nonsense transcripts 3B	57.761	21.3	3.90977
SYNCRIP	Heterogeneous nuclear ribonucleoprotein Q	69.602	46.9	3.81202
MEPCE	7SK snRNA methylphosphate capping enzyme	74.354	2.8	3.64378
RBM24	RNA-binding protein 24;RNA-binding protein 38	8.6689	16.2	3.60297
PYGL	Glycogen phosphorylase, liver form	97.147	1.1	3.57705
LSM14A	Protein LSM14 homolog A	50.529	11	3.45369
HNRNPA2B1	Heterogeneous nuclear ribonucleoproteins A2/B1	37.429	46.7	3.05842
TDRD3	Tudor domain-containing protein 3	73.184	21.7	2.85077
PRRC2C	Protein PRRC2C	316.91	32	2.72839
EIF2S3	Eukaryotic translation initiation factor 2 subunit 3	51.109	41.5	2.72666
NFIX	Nuclear factor 1;Nuclear factor 1 X-type	49.193	15.8	2.70193
WDR82	WD repeat-containing protein 82	35.079	15	2.4349
TOX4	TOX high mobility group box family member 4	66.194	7.9	2.31408
DHX30	Putative ATP-dependent RNA helicase DHX30	130.55	8.2	2.24387
DAZAP1	DAZ-associated protein 1	43.312	24.9	2.09911
MKI67	Antigen KI-67	358.62	0.4	1.71966
FMR1	Fragile X mental retardation protein 1	65.821	9.5	1.60451
